# Single cell CRISPR base editor engineering and transcriptional characterization of cancer mutations

**DOI:** 10.1101/2022.10.31.514258

**Authors:** Heon Seok Kim, Susan M. Grimes, Anuja Sathe, Billy T. Lau, Hanlee P. Ji

## Abstract

We developed a multiplexed single cell technology to genome engineer mutations, directly delineate their genotype among individual cells and determine each mutation’s transcriptional phenotype. This approach uses CRISPR base editors to introduce predesignated variants into a target gene. Long-read sequencing of the target gene’s transcript identifies the engineered mutations among individual cells. Simultaneously, we analyzed the transcriptome profile from the same set of cells by short-read sequencing. By integrating the two types of data, we determined the mutations’ genotype and expression phenotype at single cell resolution. Using cell lines, we engineered and evaluated the phenotype of more than 100 *TP53* mutations. Based on the single cell gene expression, we classified the mutations as having a functionally significant phenotype versus the wild-type state. We validated these results on a subset of mutations using isolated clones analyzed with RNA-seq. Overall, we successfully demonstrated single cell mutation engineering and phenotypic assessment.
