## Supplementary Tables for "Single cell CRISPR base editor engineering and transcriptional characterization of cancer mutations"

### Sheet: Supplementary Table1 
	Supplementary Table 1. Sequencing metrics for RACK1 genetic variant calling in HEK293T cells
	Cell Line	Sample #	#Reads	#Reads spanning RACK1 region	#Cells with RACK1 reads	RACK1 reads/cell	RACK1 UMI/cell
	HEK293	Short_Exon2	3008962	2992233	3741	309.36	87.9397
	HEK293	Short_Exon3	5299252	5227606	3741	857.04	212.808
	HEK293	Long_read	51970984	41328950	3741	3473.99	495.824

### Sheet: Supplementary Table2
	Supplementary Table 2. List of sgRNAs targeting RACK1
	Target_site	sgRNA	Exon
	TS1	TCCATAGTTGGTCTCATCCC	Exon2
	TS2	TCATCATGTGGAAACTGACC	Exon2
	TS3	TAACCACATCACTAACAAAG	Exon2
	TS4	ACCAGGGATGAGACCAACTA	Exon2
	TS5	CTCCCACTTTGTTAGTGATG	Exon2
	TS6	CAGTGTATTTGCACACACCC	Exon3
	TS7	GAGATAAAACCATCAAGCTA	Exon3
	TS8	GGCCACACTCAGCACATCCT	Exon3
	TS9	GCCCACAAATCGCCTCGTGG	Exon3
	TS10	TACCAAGGATGTGCTGAGTG	Exon3

### Sheet: Supplementary Table3
	Supplementary Table 3. Sequencing metrics for full library TP53 genetic variants experiment
			Short Reads (gene expression)					Long read (variants genotyping)
	Cell Line	Sample #	#Reads	%Aligned	#Cells	Reads/cell	Genes/cell	#Reads	#Reads spanning TP53 region	#Cells with TP53 reads	#Cells with high quality TP53 reads*	TP53 reads/cell	TP53 UMI/cell
	HCT116	1	265223981	95.4	5948	44590	3773	24292389	13327028	5161	2197	2765.67	10.1509
	HCT116	2	303382806	94.5	7907	38369	3888	7309834	2451623	4882	2536	394.765	3.31465
	HCT116	3	302476630	94.7	8334	36294	3725	7557403	1811119	5778	2839	250.208	2.70067
	HCT116	4	284964462	94.5	12709	22422	2368	52581271	3298703	10350	2900	463.878	3.33576
	HCT116	5	258341595	89.5	7666	33700	3670	52330016	5753984	5680	2415	616	3
	U2OS	1	255459950	95.3	6288	40627	4538	51606913	9237766	5825	2088	1839.09	8.07907
	U2OS	2	259616493	94.1	7794	33310	4166	7601587	1272495	5330	2519	178.258	2.41441
	U2OS	3	253238897	93.7	9076	27902	3842	45213567	4233889	7940	2679	634.343	3.93706
	U2OS	4	221963739	94	8316	26691	3788	47092386	7959456	6899	3000	1152.54	5.39873
	U2OS	5	261372557	90.6	6977	37462	4148	39214134	4224401	4732	1869	645.7	3.2
	*For high quality TP53 reads, we only used UMIs sequenced with >9 reads.

### Sheet: Supplementary Table4
	Supplementary Table 4. Full list of sgRNAs for TP53 genetic variant introduction
	TGCGTGTTTGTGCCTGTCCTGGG	NGG_Cytosine_BaseEditor
	GTGCGTGTTTGTGCCTGTCCTGG	NGG_Cytosine_BaseEditor
	ACTAAGCGAGGTAAGCAAGCAGG	NGG_Cytosine_BaseEditor
	TCCTCAGCATCTTATCCGAGTGG	NGG_Cytosine_BaseEditor
	ACACATGTAGTTGTAGTGGATGG	NGG_Cytosine_BaseEditor
	ATGGCGCGGACGCGGGTGCCGGG	NGG_Cytosine_BaseEditor
	GCGCGGACGCGGGTGCCGGGCGG	NGG_Cytosine_BaseEditor
	CGCGGACGCGGGTGCCGGGCGGG	NGG_Cytosine_BaseEditor
	CAGGGCAGGTCTTGGCCAGTTGG	NGG_Cytosine_BaseEditor
	TGTTACACATGTAGTTGTAGTGG	NGG_Cytosine_BaseEditor
	GTTGGCAAAACATCTTGTTGAGG	NGG_Cytosine_BaseEditor
	TTGGCAAAACATCTTGTTGAGGG	NGG_Cytosine_BaseEditor
	AGATGGCCATGGCGCGGACGCGG	NGG_Cytosine_BaseEditor
	GATGGCCATGGCGCGGACGCGGG	NGG_Cytosine_BaseEditor
	CCCTTCAGGTACTAAGTCTTGGG	NGG_Cytosine_BaseEditor
	ACCCTTCAGGTACTAAGTCTTGG	NGG_Cytosine_BaseEditor
	CAGCATCTTATCCGAGTGGAAGG	NGG_Cytosine_BaseEditor
	AACCCACAGCTGCACAGGGCAGG	NGG_Cytosine_BaseEditor
	CTTCCAGTGTGATGATGGTGAGG	NGG_Cytosine_BaseEditor
	CAAGCAGTCACAGCACATGACGG	NGG_Cytosine_BaseEditor
	GCGCCGGTCTCTCCCAGGACAGG	NGG_Cytosine_BaseEditor
	CCTTCCCAGAAAACCTACCAGGG	NGG_Cytosine_BaseEditor
	CCGGTTCATGCCGCCCATGCAGG	NGG_Cytosine_BaseEditor
	GACCGTGCAAGTCACAGACTTGG	NGG_Cytosine_BaseEditor
	GAGCGCTGCTCAGATAGCGATGG	NGG_Cytosine_BaseEditor
	AACCATTGTTCAATATCGTCCGG	NGG_Cytosine_BaseEditor
	GGCCAGGAGGGGGCTGGTGCAGG	NGG_Cytosine_BaseEditor
	GCCAGGAGGGGGCTGGTGCAGGG	NGG_Cytosine_BaseEditor
	GCACGGTCAGTTGCCCTGAGGGG	NGG_Cytosine_BaseEditor
	TGCACGGTCAGTTGCCCTGAGGG	NGG_Cytosine_BaseEditor
	TTGCACGGTCAGTTGCCCTGAGG	NGG_Cytosine_BaseEditor
	ACCATTGTTCAATATCGTCCGGG	NGG_Cytosine_BaseEditor
	CACTTTTCGACATAGTGTGGTGG	NGG_Cytosine_BaseEditor
	AAACACTTTTCGACATAGTGTGG	NGG_Cytosine_BaseEditor
	CGCTATCTGAGCAGCGCTCATGG	NGG_Cytosine_BaseEditor
	TATCTGAGCAGCGCTCATGGTGG	NGG_Cytosine_BaseEditor
	ATCTGAGCAGCGCTCATGGTGGG	NGG_Cytosine_BaseEditor
	CGGCACCCGCGTCCGCGCCATGG	NGG_Cytosine_BaseEditor
	TCTGTGCGCCGGTCTCTCCCAGG	NGG_Cytosine_BaseEditor
	TCCACTCGGATAAGATGCTGAGG	NGG_Cytosine_BaseEditor
	GTGCCTGTCCTGGGAGAGACCGG	NGG_Cytosine_BaseEditor
	GCGGACGCGGGTGCCGGGCGGGG	NGG_Cytosine_BaseEditor
	CGGACGCGGGTGCCGGGCGGGGG	NGG_Cytosine_BaseEditor
	GATTCTCTTCCTCTGTGCGCCGG	NGG_Cytosine_BaseEditor
	GACCTGCCCTGTGCAGCTGTGGG	NGG_Cytosine_BaseEditor
	AGACCTGCCCTGTGCAGCTGTGG	NGG_Cytosine_BaseEditor
	CATCCTCACCATCATCACACTGG	NGG_Cytosine_BaseEditor
	CCAGACCTCAGGCGGCTCATAGG	NGG_Cytosine_BaseEditor
	CAGACCTCAGGCGGCTCATAGGG	NGG_Cytosine_BaseEditor
	CCTATGAGCCGCCTGAGGTCTGG	NGG_Adenine_BaseEditor
	CAGCATCTTATCCGAGTGGAAGG	NGG_Adenine_BaseEditor
	ACTCGGATAAGATGCTGAGGAGG	NGG_Adenine_BaseEditor
	CTCGGATAAGATGCTGAGGAGGG	NGG_Adenine_BaseEditor
	TCGGATAAGATGCTGAGGAGGGG	NGG_Adenine_BaseEditor
	CAACAAGATGTTTTGCCAACTGG	NGG_Adenine_BaseEditor
	TGTAACAGTTCCTGCATGGGCGG	NGG_Adenine_BaseEditor
	ATGTGTAACAGTTCCTGCATGGG	NGG_Adenine_BaseEditor
	TGGGAGAGACCGGCGCACAGAGG	NGG_Adenine_BaseEditor
	CAAAACATCTTGTTGAGGGCAGG	NGG_Adenine_BaseEditor
	AAAACATCTTGTTGAGGGCAGGG	NGG_Adenine_BaseEditor
	AAACATCTTGTTGAGGGCAGGGG	NGG_Adenine_BaseEditor
	CAGGGCAGGTCTTGGCCAGTTGG	NGG_Adenine_BaseEditor
	CCAGTAGATTACCACTACTCAGG	NGG_Adenine_BaseEditor
	GCTTGTAGATGGCCATGGCGCGG	NGG_Adenine_BaseEditor
	AGCACATGACGGAGGTTGTGAGG	NGG_Adenine_BaseEditor
	TGTTACACATGTAGTTGTAGTGG	NGG_Adenine_BaseEditor
	ACACATGTAGTTGTAGTGGATGG	NGG_Adenine_BaseEditor
	GTTGGCAAAACATCTTGTTGAGG	NGG_Adenine_BaseEditor
	TTGGCAAAACATCTTGTTGAGGG	NGG_Adenine_BaseEditor
	CATGTAGTTGTAGTGGATGGTGG	NGG_Adenine_BaseEditor
	CTTCCAGTGTGATGATGGTGAGG	NGG_Adenine_BaseEditor
	AGCCAAGTCTGTGACTTGCACGG	NGG_Adenine_BaseEditor
	CAGGGGAGTACTGTAGGAAGAGG	NGG_Adenine_BaseEditor
	GGAGTACTGTAGGAAGAGGAAGG	NGG_Adenine_BaseEditor
	GGGCAGCGCCTCACAACCTCCG	NG_Cytosine_BaseEditor
	CCTCCGGTTCATGCCGCCCATG	NG_Cytosine_BaseEditor
	CACGCACCTCAAAGCTGTTCCG	NG_Cytosine_BaseEditor
	AGACCGGCGCACAGAGGAAGAG	NG_Cytosine_BaseEditor
	AGAGACCGGCGCACAGAGGAAG	NG_Cytosine_BaseEditor
	CATGCCGCCCATGCAGGAACTG	NG_Cytosine_BaseEditor
	TTTTCGACATAGTGTGGTGGTG	NG_Cytosine_BaseEditor
	ACTTTTCGACATAGTGTGGTGG	NG_Cytosine_BaseEditor
	TCCGAGTGGAAGGAAATTTGCG	NG_Cytosine_BaseEditor
	TATCCGAGTGGAAGGAAATTTG	NG_Cytosine_BaseEditor
	ATGTTCCGAGAGCTGAATGAGG	NG_Cytosine_BaseEditor
	CAGTTCCTGCATGGGCGGCATG	NG_Cytosine_BaseEditor
	ACCATGAGCGCTGCTCAGATAG	NG_Cytosine_BaseEditor
	CCCCACCATGAGCGCTGCTCAG	NG_Cytosine_BaseEditor
	CACCACACTATGTCGAAAAGTG	NG_Cytosine_BaseEditor
	CCCCGCCCGGCACCCGCGTCCG	NG_Cytosine_BaseEditor
	CCTGTCCTGGGAGAGACCGGCG	NG_Cytosine_BaseEditor
	ACACCCCCGCCCGGCACCCGCG	NG_Cytosine_BaseEditor
	CCACACCCCCGCCCGGCACCCG	NG_Cytosine_BaseEditor
	GCCTCACAACCTCCGTCATGTG	NG_Cytosine_BaseEditor
	TCACAACCTCCGTCATGTGCTG	NG_Cytosine_BaseEditor
	GGCACAAACACGCACCTCAAAG	NG_Cytosine_BaseEditor
	CTCCCCTGCCCTCAACAAGATG	NG_Cytosine_BaseEditor
	GTACTCCCCTGCCCTCAACAAG	NG_Cytosine_BaseEditor
	CGCCATGGCCATCTACAAGCAG	NG_Cytosine_BaseEditor
	CCGCGCCATGGCCATCTACAAG	NG_Cytosine_BaseEditor
	TTTGCCAACTGGCCAAGACCTG	NG_Cytosine_BaseEditor
	CATGCAGGAACTGTTACACATG	NG_Cytosine_BaseEditor
	GAGCGCTTCGAGATGTTCCGAG	NG_Cytosine_BaseEditor
	GTGAGCGCTTCGAGATGTTCCG	NG_Cytosine_BaseEditor
	CCTCAAAGCTGTTCCGTCCCAG	NG_Cytosine_BaseEditor
	TCCCAGGACAGGCACAAACACG	NG_Cytosine_BaseEditor
	CCCCTCCTCAGCATCTTATCCG	NG_Cytosine_BaseEditor
	GACGGAACAGCTTTGAGGTGCG	NG_Cytosine_BaseEditor
	GGGACGGAACAGCTTTGAGGTG	NG_Cytosine_BaseEditor
	CTGGGACGGAACAGCTTTGAGG	NG_Cytosine_BaseEditor
	GCAGCGCTCATGGTGGGGGCAG	NG_Cytosine_BaseEditor
	AGCGCTCATGGTGGGGGCAGCG	NG_Cytosine_BaseEditor
	TCACAGCACATGACGGAGGTTG	NG_Cytosine_BaseEditor
	CAGTCACAGCACATGACGGAGG	NG_Cytosine_BaseEditor
	GCACAGGGCAGGTCTTGGCCAG	NG_Cytosine_BaseEditor
	GGCCAAGACCTGCCCTGTGCAG	NG_Cytosine_BaseEditor
	ACTGGCCAAGACCTGCCCTGTG	NG_Cytosine_BaseEditor
	ACCAGGGCAGCTACGGTTTCCG	NG_Cytosine_BaseEditor
	GCTGCCCCCACCATGAGCGCTG	NG_Cytosine_BaseEditor
	TTGCGGAGATTCTCTTCCTCTG	NG_Cytosine_BaseEditor
	GGCGCTGCCCCCACCATGAGCG	NG_Cytosine_BaseEditor
	GAGGCGCTGCCCCCACCATGAG	NG_Cytosine_BaseEditor
	GTGAGGCGCTGCCCCCACCATG	NG_Cytosine_BaseEditor
	CTCACCATCGCTATCTGAGCAG	NG_Cytosine_BaseEditor
	CACCATCGCTATCTGAGCAGCG	NG_Cytosine_BaseEditor
	CTGCCCTCAACAAGATGTTTTG	NG_Cytosine_BaseEditor
	AATTTCCTTCCACTCGGATAAG	NG_Cytosine_BaseEditor
	TTCCTTCCACTCGGATAAGATG	NG_Cytosine_BaseEditor
	ATTGAACAATGGTTCACTGAAG	NG_Cytosine_BaseEditor
	AGCGCTCACGCCCACGGATCTG	NG_Cytosine_BaseEditor
	GTCCCAAGCAATGGATGATTTG	NG_Cytosine_BaseEditor
	ACCATGAGCGCTGCTCAGATAG	NG_Adenine_BaseEditor
	CTACAAGCAGTCACAGCACATG	NG_Adenine_BaseEditor
	ACTACAACTACATGTGTAACAG	NG_Adenine_BaseEditor
	ACTACATGTGTAACAGTTCCTG	NG_Adenine_BaseEditor
	GTTGTAGTGGATGGTGGTACAG	NG_Adenine_BaseEditor
	ACAAACACGCACCTCAAAGCTG	NG_Adenine_BaseEditor
	AGAGGAAGAGAATCTCCGCAAG	NG_Adenine_BaseEditor
	ACCCACAGCTGCACAGGGCAGG	NG_Adenine_BaseEditor
	CATAGGGCACCACCACACTATG	NG_Adenine_BaseEditor
	CATAGTGTGGTGGTGCCCTATG	NG_Adenine_BaseEditor
	CCTCAAAGCTGTTCCGTCCCAG	NG_Adenine_BaseEditor
	CAAAGCTGTTCCGTCCCAGTAG	NG_Adenine_BaseEditor
	GCCTCACAACCTCCGTCATGTG	NG_Adenine_BaseEditor
	TCACAACCTCCGTCATGTGCTG	NG_Adenine_BaseEditor
	GGGCAGCGCCTCACAACCTCCG	NG_Adenine_BaseEditor
	AGCTGCACAGGGCAGGTCTTGG	NG_Adenine_BaseEditor
	GCACAGGGCAGGTCTTGGCCAG	NG_Adenine_BaseEditor
	GGCACAAACACGCACCTCAAAG	NG_Adenine_BaseEditor
	CGGTTCATGCCGCCCATGCAGG	NG_Adenine_BaseEditor
	GTACTCCCCTGCCCTCAACAAG	NG_Adenine_BaseEditor
	AGACCGGCGCACAGAGGAAGAG	NG_Adenine_BaseEditor
	AGAGACCGGCGCACAGAGGAAG	NG_Adenine_BaseEditor
	CATGCAGGAACTGTTACACATG	NG_Adenine_BaseEditor
	GCAGGAACTGTTACACATGTAG	NG_Adenine_BaseEditor
	CTGGAAGACTCCAGGTCAGGAG	NG_Adenine_BaseEditor
	CACTGGAAGACTCCAGGTCAGG	NG_Adenine_BaseEditor
	CGGATAAGATGCTGAGGAGGGG	NG_Adenine_BaseEditor
	TAAGATGCTGAGGAGGGGCCAG	NG_Adenine_BaseEditor
	TAGTGGATGGTGGTACAGTCAG	NG_Adenine_BaseEditor
	GTGGATGGTGGTACAGTCAGAG	NG_Adenine_BaseEditor
	GCCCAGACGGAAACCGTAGCTG	NG_Adenine_BaseEditor

### Sheet: Supplementary Table5
	Supplementary Table 5. list of PCR primers
	Partial_R1	CTACACGACGCTCTTCCGATCT
	RACK1_Exon2	GTGACTGGAGTTCAGACGTGTGCTCTTCCGATCTGAGCCTGAGAGGGCAAACT
	RACK1_Exon3	GTGACTGGAGTTCAGACGTGTGCTCTTCCGATCTCGGACACAAGACACCCACT
	RACK1_exon8_1R	ACACTCGCACCAGGTTGTCCG
	RACK1_exon8_2R	CCGTGTAGCCAGCAAACAG
	TP53_Exon10_1R	CCTTGAGTTCCAAGGCCTCATTC
	TP53_Exon10_2R	CTCTCGGAACATCTCGAAGC
	TP53_Exon11_1R	CAAGGGTTCAAAGACCCAAA
	TP53_Exon11_2R	GTGGGGAACAAGAAGTGGAG

### Sheet: Supplementary Table6
	Supplementary Table 6. TP53 signature genes list
	CDKN1A
	RRM2B
	MDM2
	SUSD6
	GDF15
	BTG2
	DDB2
	GADD45A
	PLK3
	TIGAR
	RPS27L
	TNFRSF10B
	TRIAP1
	ZMAT3
	BAX
	PGF
	POLH
	PPM1D
	SULF2
	XPC
	AEN
	BLOC1S2
	FAS
	GPR87
	NINJ1
	PLK2
	PSTPIP2
	SESN1
	TP53I3
	TP53INP1
	ABCA12
	ANKRA2
	CCNG1
	CYFIP2
	DRAM1
	FBXO22
	ISCU
	PHLDA3
	SERPINB5
	SERTAD1
	TRAF4
	TRIM22
	CES2
	CMBL
	FBXW7
	HSPA4L
	KITLG
	SLC12A4
	ATF3
	BBC3
	CCDC90B
	DYRK3
	EDA2R
	EPHA2
	FAM13C
	FAM198B
	FAM212B
	FDXR
	LIF
	NADSYN1
	NTPCR
	ORAI3
	PRKAB1
	PTP4A1
	SESN2
	SLC30A1
	SPATA18
	TGFA
	TLR3
	TM7SF3
	TMEM68
	WDR63
	ZNF561
	ZNF79
	ASCC3
	ACER2
	ANXA4
	APOBEC3C
	ASTN2
	CD82
	CDIP1
	CPE
	CSF1
	DCP1B
	ENC1
	FOSL1
	FUCA1
	IER5
	PADI4
	PANK1
	PGPEP1
	PLCL2
	PMAIP1
	PRDM1
	RAP2B
	RRAD
	ZNF219
	ZNF337
	ACTA2
	EDN2
	ALOX5
	ARHGEF3
	CERS5
	DDR1
	DHRS3
	DUSP14
	E2F7
	EPS8L2
	FAM210B
	GLS2
	GPX1
	GRHL3
	HHAT
	IGDCC4
	IKBIP
	LAPTM5
	MAST4
	MICALL1
	NOTCH1
	RABGGTA
	RNF19B
	SAC3D1
	SYTL1
	TNFRSF10A
	TNFRSF10D
	TSPAN11
	VWCE
	DDIT4
	RAD51C
	SERPINE1
	TNFAIP8
	TSKU
	PCNA
	ACYP2
	APAF1
	APOBEC3H
	BCL2L1
	BCL6
	BLCAP
	C17orf82
	COL7A1
	CPEB4
	CSNK1G1
	DGKA
	FAM49A
	FAM84B
	GNAI1
	INPP1
	ITGA3
	KRT15
	LCE1E
	LIMK2
	LRP1
	MCC
	NUPR1
	PARD6G
	PHPT1
	PIDD1
	PML
	PTPRE
	PVRL4
	RETSAT
	REV3L
	RNASE7
	SFN
	TNFRSF10C
	TRIML2
	VCAN
	ADCK3
	AK3
	ALDH1A3
	BBS2
	BTG1
	CEL
	CLCA2
	CLDN1
	CLP1
	CROT
	CYP4F3
	DAPK1
	EPN3
	FBXO32
	FHL2
	HES2
	KCNN4
	KLHDC7A
	LMNA
	MLF2
	MR1
	MYO6
	NEFL
	NKAIN4
	PCLO
	PDE4C
	PGAP1
	PLCXD2
	PLEKHF1
	PLTP
	PLXNB1
	PLXNB2
	PRKAB2
	PRKX
	PRODH
	PTPRU
	RGMA
	RGS16
	RND3
	RNF144B
	S100A2
	SCN2A
	SCN4B
	SCRIB
	SEMA3B
	SLC25A45
	SLC44A5
	SLC4A11
	SLC9A1
	STAT3
	STK17A
	STX6
	TP73
	TRIM32
	TRIM38
	TRIM5
	TYMSOS
	AKAP9
	CCDC51
	CDH8
	DUSP11
	GCC2
	METTL8
	PPP1R3C
	STEAP3
	ABHD4
	ABTB2
	ADGRG1
	AIFM2
	AMOTL1
	AMZ2
	ARC
	ARVCF
	BHLHE40
	BMP7
	BORCS7
	BTBD10
	BTG3
	C17orf89
	CAPN2
	CASP6
	CATSPERG
	CAV1
	CCNK
	CFLAR
	CGB7
	CHST14
	COBLL1
	CPEB2
	CPSF4
	DNAJB2
	DOCK8
	DUSP5
	DUSP7
	EBI3
	EFNB1
	EI24
	EML2
	ENPP2
	ETV7
	FAM196A
	FAM98C
	FCHO2
	FCHSD2
	FLRT2
	GBE1
	GPC1
	HES1
	HRAS
	HSD17B3
	ICOSLG
	IGFBP7
	IL1B
	ISYNA1
	JAG1
	KRT8
	KSR1
	LACC1
	LPXN
	LRPAP1
	MFAP3L
	MKNK2
	MON2
	MRPL49
	MYBPHL
	MYLK
	MYOF
	NFKBIA
	NHLH2
	NLRP1
	NYNRIN
	P3H2
	PANK2
	PAQR7
	PCBP4
	PERP
	PLLP
	POU3F1
	PPFIBP1
	PPM1J
	PPP4R3A
	PTAFR
	RALGDS
	RBM38
	RGL1
	RGS20
	RHOC
	RPS19
	SARS
	SCIN
	SCN3B
	SDC4
	SDPR
	SMAD3
	SNX2
	SOCS4
	TAB3
	TCAIM
	TEP1
	TET2
	TEX9
	TMEM63B
	TMEM8B
	TP53
	TP53I11
	TRAK1
	TRIP6
	TSGA10
	UNC5B
	UQCC1
	VDR
	YPEL3
	ZNF195
	ZNF385A
	ZNF488

### Sheet: Supplementary Table7
	Supplementary Table 7. HCT116 I195T clone Bulk RNA sequencing
	Gene	Significant in Bulk?
	TRIB3	Yes
	PSAT1	Yes
	SLC3A2	Yes
	PCK2	Yes
	RBCK1	Yes
	PHGDH	Yes
	MT2A	Yes
	ANXA1	Yes
	CHAC1	Yes
	CEBPB	Yes
	MT1E	Yes
	ERRFI1	Yes
	PHLDA1	No
	GOT1	Yes
	IER3	Yes
	ALDH1A3	Yes
	CIRBP	Yes
	KLF2	Yes
	ISG15	Yes
	VGF	Yes
	LMO4	Yes
	CDKN2A	Yes
	ELOB	Yes
	MTHFD2	Yes
	BEX2	Yes
	BAX	Yes
	NQO1	Yes
	HSPA8	Yes
	GAPDH	Yes
	SLC1A5	Yes
	FOS	Yes
	DDIT4	Yes
	PRDX1	Yes
	ASNS	Yes
	EGR1	Yes
	SEPHS2	Yes
	HSPE1	Yes
	EREG	Yes
	UPP1	Yes
	PTMS	Yes
	TNFRSF12A	Yes
	COX6B1	Yes
	AP3S1	Yes
	HINT2	Yes
	LURAP1L	Yes
	FAM241A	Yes
	PLP2	Yes
	NT5E	Yes
	CDC42EP1	Yes
	ZNF580	No
	TMSB4X	Yes
	KCNG1	Yes
	NDUFS5	Yes
	ODC1	Yes
	CNBP	Yes
	EIF1	Yes
	RHOBTB3	Yes
	LARP6	Yes
	IER2	Yes
	LGALS1	Yes
	RBM3	Yes
	RPL23	Yes
	NIT1	Yes
	FASN	Yes
	MAP1LC3B	Yes
	EIF5A	Yes
	GADD45A	Yes
	JUNB	Yes
	EEF1D	Yes
	TMED9	Yes
	MT1X	Yes
	PHPT1	Yes
	PYCR1	Yes
	PPP1R15A	Yes
	RPS4X	No
	SLC7A11	Yes
	PVT1	Yes
	CEBPG	Yes
	CRNDE	Yes
	RPL10A	No
	PFDN2	Yes
	SNRPA	Yes
	HPCAL1	Yes
	KRT19	Yes
	ARF5	Yes
	SRSF3	Yes
	PLEK2	Yes
	ATP5MC1	Yes
	GNoS	Yes
	PFN1	Yes
	RPL10	No
	TIMP2	Yes
	RPS20	Yes
	TSC22D3	Yes
	RPS26	Yes
	RPS28	Yes
	RPL31	Yes
	ETV5	Yes
	RPL27	Yes
	ARL6IP4	No

### Sheet: Supplementary Table8
	Supplementary Table 8. HCT116 Y220C clone Bulk RNA sequencing
	Gene	Significant in Bulk?
	PCK2	Yes
	SLC3A2	Yes
	RBCK1	Yes
	PSAT1	Yes
	TRIB3	Yes
	CHAC1	Yes
	PHGDH	Yes
	ANXA1	Yes
	MT2A	Yes
	CEBPB	Yes
	IER3	Yes
	GOT1	Yes
	KLF2	Yes
	MT1E	Yes
	ERRFI1	Yes
	MTHFD2	Yes
	CIRBP	Yes
	PHLDA1	No
	UPP1	Yes
	VGF	Yes
	EGR1	Yes
	LMO4	Yes
	PTMS	Yes
	ELOB	Yes
	FOS	Yes
	ALDH1A3	Yes
	HSPA8	Yes
	LURAP1L	Yes
	ISG15	Yes
	BEX2	Yes
	BAX	Yes
	SEPHS2	Yes
	IL20RB	Yes
	COX6B1	No
	EIF1	Yes
	EREG	Yes
	CDKN2A	Yes
	GAPDH	Yes
	IER2	Yes
	LARP6	Yes
	LGALS1	Yes
	ASNS	Yes
	HPCAL1	Yes
	CNBP	Yes
	CRNDE	Yes
	DDIT4	Yes
	AP3S1	No
	TMED9	No
	HSPE1	Yes
	NQO1	Yes
	SLC1A5	Yes
	RPL10A	No
	PHPT1	Yes
	TNFRSF12A	No
	JUNB	Yes
	HINT2	Yes
	FAM241A	Yes
	ATP5MC1	Yes
	TMSB4X	Yes
	PRDX1	Yes
	PLP2	Yes
	PFN1	Yes
	TSC22D3	Yes
	CDC42EP1	No
	KCNG1	Yes
	SLC7A11	Yes
	ODC1	Yes
	NIT1	Yes
	PFDN2	No
	MAP1LC3B	Yes
	RPS4X	No
	RPS28	No
	IFITM3	No
	FASN	Yes
	RAC1	Yes
	NFE2L2	Yes
	RBM3	Yes
	LGALS3BP	Yes
	SLC22A18	Yes
	RHOBTB3	No
	SYTL1	No
	EIF5A	Yes
	SNRPA	Yes
	ARGLU1	No
	GADD45A	No
	PPP1R15A	Yes
	CLIC1	No
	NDUFS5	Yes
	PVT1	Yes
	TRIOBP	No
	RPL38	Yes
	EXOSC8	Yes
	SRSF3	Yes
	RPL27	Yes
	UQCR10	Yes
	RPL23	No
	TOP1	Yes
	RPL31	No
	EIF4A2	No
	ATP6V0C	Yes
